# Genome-wide CRISPR/Cas9 screen reveals factors that influence the susceptibility of tumor cells to NK cell-mediated killing

**DOI:** 10.1101/2024.10.08.615667

**Authors:** Sophie Guia, Aurore Fenis, Justine Galluso, Hakim Medjouel, Bertrand Escalière, Angelica Modelska, Margaux Vienne, Noella Lopes, Amélie Pouchin, Benjamin Rossi, Laurent Gauthier, Sandrine Roulland, Eric Vivier, Emilie Narni-Mancinelli

## Abstract

**Background:** Natural killer (NK) cells exhibit potent cytotoxic activity against various cancer cell types. Over the past five decades, numerous methodologies have been employed to elucidate the intricate molecular mechanisms underlying NK cell-mediated tumor control. While significant progress has been made in elucidating the interactions between NK cells and tumor cells, the regulatory factors governing NK cell-mediated tumor cell destruction are not yet fully understood. This includes the diverse array of tumor ligands recognized by NK cells and the mechanisms that NK cells employ to eliminate tumor cells.

**Methods:** In this study, we employed a genome-wide CRISPR/Cas9 screening approach in conjunction with functional cytotoxicity assays to delineate the proteins modulating the susceptibility of colon adenocarcinoma HCT-116 cells to NK cell-mediated cytotoxicity.

**Results:** Analysis of guide RNA (gRNA) distribution in HCT-116 cells that survived co-incubation with NK cells identified ICAM-1 as a pivotal player in the NKp44-mediated immune synapse, with NKp44 serving as an activating receptor crucial for the elimination of HCT-116 tumor cells by NK cells. Furthermore, disruption of genes involved in the apoptosis or IFN-γ signaling pathways conferred resistance to NK cell attack. We further dissected that NK cell-derived IFN-γ promotes mitochondrial apoptosis *in vitro* and exerts control over B16-F10 lung metastases *in vivo*.

**Conclusion:** Monitoring ICAM-1 levels on the surface of tumor cells or modulating its expression should be considered in the context of NK cell-based therapy. Additionally, considering the diffusion properties of IFN-γ, our findings highlight the potential of leveraging NK cell-derived IFN-γ to enhance direct tumor cell killing and facilitate bystander effects via cytokine diffusion, warranting further investigation.

**WHAT IS ALREADY KNOWN ON THIS TOPIC:** NK cells play a crucial role in identifying and eliminating various cancer cell types. However, the mechanisms that regulate NK cell-mediated destruction of tumor cells are not yet fully understood. This involves the array of tumor ligands that NK cells recognize and the processes they utilize to carry out tumor cell elimination.

**WHAT THIS STUDY ADDS:** Our research emphasizes the critical role of ICAM-1 in NKp44-mediated destruction of HCT-116 tumor cells. Additionally, we found that interfering with genes related to apoptosis or IFN-γ signaling pathways increased resistance to NK cell attack. We showed that IFN-γ produced by NK cells induces mitochondrial apoptosis *in vitro* and helps regulate B16-F10 lung metastases *in vivo*.

**HOW THIS STUDY MIGHT AFFECT RESEARCH, PRACTICE OR POLICY:** Given the ability of IFN-γ to diffuse, our findings suggest that NK cell-derived IFN-γ can be harnessed to directly kill tumor cells and trigger bystander effects through cytokine spread. This approach holds promise for further exploration. Additionally, assessing or manipulating ICAM-1 levels on tumor cell surfaces could enhance the effectiveness of NK cell-based therapies.
