## Supplementary material for "Genome-wide CRISPR/Cas9 screen reveals factors that influence the susceptibility of tumor cells to NK cell-mediated killing": reagents

### Sheet: reagents
			Reactif	supplier	reference
			PBS 1X	GIBCO	14190-094
			EDTA 0.5M	Invitrogen	15575-038
			Trypsin-EDTA	Gibco	25200-056
			RPMI Medium 1640 (1X) > no L-Glu	Gibco	21875-034
			DMEM—Dulbecco's Modified Eagle Medium	Gibco	41965-039
			Heat inactivated foeatal bovine serum	Gibco	F7524-500ML
			Sodium pyruvate 100mM (100X)	Gibco	11360-039
			L-Glutamine	Gibco	25030-024
			Non-essential amino acids solution (NEAA)	Gibco	11140-035
			Hepes	Gibco	15630-056
			Pen/strep	Gibco	15140-122
			CryoStor® CS10 cell freezing medium	StemCell	100-1061
			BD Pharmingen™ APC Mouse IgG1, κ Isotype Control	BD Pharmingen	555751
			anti-huICAM-1 PE Clone HA58 (RUO)	BD Pharmingen	555511
			mIgG1, K PE	Biolegend	400112
			Mouse IgG1 kappa Isotype Control, PE	Invitrogen	12-4714-82
			anti-huICAM-1 polyclonal rabbit IgG	Invitrogen	PA5-79429
			Rabbit IgG polyclonal	Invitrogen	02-6102
			F(ab)'2 goat anti-rabbit IgG-Fc A647	Jackson Immunoresearch	111-606-046
			anti-huB7-H6 APC	R&D System	FAB7144A
			Anti-huNKp44-PE (clone Z231)	beckman	IM3710
			Anti-huNKp30-APC (clone AF29-4D12)	Miltenyi	130-092-484
			Anti-huNKp44 purified LEAF clone p44.8	Biolegend	325104
			anti-huCD45 BV786 (Clone HI30)	BD Pharmingen	563716
			mIgG1, k purifié LEAF	Biolegend	400124
			CD119 PE clone B27 (RUO)	BD Pharmingen	554701
			F(ab)’2 GAM-IgG (H+L) purified	Jackson Immunoresearch	115-006-003
			F(ab)’2 GAM-IgG-Fc A647	Jackson Immunoresearch	115-606-071
			Live Dead Aquadead	Invitrogen	L34966
			Live Dead Near IR	Invitrogen	L34976 A
			Anti-moCD3 (145-2C11)	Biolegend
			anti-moCD8a (53-6.7)	BD Pharmingen
			anti-moNK1.1 (PK136)	Biolegend
			anti-moNKp46 (29A1.4)	Biolegend
			anti-moIFN-g (XMG1.2)	BD Pharmingen
			Versa Comp Ab capture	beckman coulter	B22804
			BD Cytofix/Cytoperm	BD Pharmingen	554722
			BD Perm/Wash 10X	BD Pharmingen	554723
			BD Cytofix™ Fixation Buffer	BD Pharmingen	554655
			Perforin FITC reagent set	BD Pharmingen	556577
			GolgiStop	BD Pharmingen	554724
			PMA	Sigma	P8139-1MG
			Ionomycine	Sigma	I0634
			NEON kit 10µL	Invitrogen	MPK1096
			neon tm disposable tips	Invitrogen	MPK1096T
			Gel and PCR clean-up	Macherey-Nagel	740609.250
			BFUA1 enzyme	NEB	R07015
			Kit gel/pcr clean up wizard	Promega	A9281
			NEB T4 Ligase	NEB	M0202M
			One Shot™ Stbl3™ Chemically Competent E. coli	Invitrogen	C737303
			Ampicilline	Sigma-Aldrich	A9518-5G
			Zyppy-96 Plasmid MagPrep Kit	Ozyme	ZD4041
			TransIT-293 Transfection Reagent	Mirus Bio	MIR2700
			OPTIMEM	Gibco	31985-062
			Lenti-X	Takara	631232
			Polybrène (Hexadimethrine bromide)	Sigma-Aldrich	H9268
			Doxicycline	Sigma-Aldrich	D3072
			Puromycine	Gibco	A11138-03
			NucleoSpin 96 Tissue Core Kit, 96-well kit for DNA from cells and tissue	Macherey-Nagel	740454.4
			Macherey-Nagel™ NucleoSpin™ Tissue Colonne	Macherey-Nagel	740952.250
			Dneasy blood & tissu kit	Qiagen	69504
			Chromium-51	Revvity	NEZ030S002MC
			LumaPlateTM-96 White 96 Well	Perkin Elmer	6006633
			Tergitol	Sigma-Aldrich	15S9-100ml
			Platinum® Taq DNA Polymerase High Fidelity (5U/µl)	Invitrogen	11304-011
			GoTaq® G2 Flexi DNA Polymerase	Promega	M7805
			PrimeSTAR® MAX DNA Polymerase (100 runs)	Takara	TAKR045A
			Cytochrome C A647 (clone 6H2.B4)	Biolegend	612310
			eBioscience Foxp3 / Transcription Factor Staining Buffer Set	Invitrogen	00-5523-00
			rhuIFN-gamma	Biolegend	570208
			lipofectamine CRISPRMAX	Invitrogen	CMAX00003
			tracRNA ATTO550	IDT	#1077024
			Alt-R Cas9 Electroporation Enhancer	IDT	#1075915
			Alt-R Cas9 HDR Enhancer	IDT	#1081072
			Cas9 HiFi	IDT	#1081061
			IDTE pH7.5	IDT	#11-01-02-02
			Buffer R	Life tech.	#MPK1096R
			Buffer E	Life tech.	#MPK1096E
			Trypsin-EDTA	Gibco	#25300-054
			PBS 1X stérile	Gibco	#14190-094
			anti-mNK1.1 (PK136	BioXcell
			anti-mIFNg (XMG2.1)	BioXcell

### Sheet: sgRNA sequences
KHYG-1
NCR2	crRNA1	GGACCTCTCGATTCACAATC
IFN-g	crRNA1	TGCAGGTCATTCAGATGTAG
	crRNA2	CATTCAGATGTAGCGGATAA
PRF	crRNA1	GGGCAGTGAGGGCCGATATG
	crRNA2	GAACAGCAGGTCGTTAATGG
HCT-116
ADRM1	crRNA	GCTTGAACTCACAGTCGTCA
AAAS	crRNA	GGCCCATCGACAGAGTGCCA
ACTG1	crRNA	ATGGAAGGAAACACGGCTCG
ADO	crRNA	ATGGACAAGCTAGACGCGGG
ANK2	crRNA	ACATTACGGAAATGTCAACG
ANKRD1	crRNA	AGAAACGTAGGCACATCCAC
APPL1	crRNA	TTTAATGAGTCAGGCCCGTG
ARID2	crRNA	TGTGGTAGGAGTAAAACGGA
ARPC1B	crRNA	CAGGTCACAATACGGTTACT
ASGR1	crRNA	GTGTGATCGGATCCCAAAGT
BID	crRNA	ACATCATCCGGAATATTGCC
BRMS1	crRNA	CCACCTGAATGCGAATCTTG
BSG	crRNA	GGATCGCAACCACCTGACCC
C2orf49	crRNA	CTTCCATCAAATACGATGAG
C7orf62	crRNA	AAGTGCAGGTAATTGCTACG
CALML4	crRNA	CCATGAGGTCGGTGGCTTTT
CCNF	crRNA	GGACAACACTTACAAGTACG
CDK5	crRNA	CCTTTACAATCTCAGGATCG
CLDN18	crRNA	GACGATGCCTACGATCATCA
CLDN24	crRNA	TTACAACTTATTTGCCACAC
CLK3	crRNA	ACTGCGATACCCGTCCCGAA
CLTB	crRNA	GAGGCCAACGGTCCTGCTGA
CRLF3	crRNA	CATACCATGAGGCACCAATG
DET1	crRNA	ACGCACGTTCAAGTGTGACA
DGKD	crRNA	CGTCACCGAAGACTTCAGCG
DNAJB4	crRNA	ATGGACAAGGAGGTACCTTC
DPCR1	crRNA	TGAATTGCCTGAGTTGTGGA
DYRK1A	crRNA	TTCAACCAAAATACACCCGA
EBI3	crRNA	ACGTGGCAATGAAGGACACG
EIF2S3	crRNA	CATATAGGTACAGTAGCAGA
EIF4B	crRNA	AGCAGCTCGAGTGGACTGGG
EIF4G1	crRNA	ACTGGAAACTAACCGCCATG
ERBB2IP	crRNA	ACAGAACAATCACTGTCATG
ERRFI1	crRNA	AAATATTGACCCGATAACCA
EXOC6B	crRNA	AAGCCACTATCGATTCTGCA
FAF1	crRNA	TTGATTTAATGACTCCTGCA
FAM218A	crRNA	CGACCACATTCGTCCAACAG
FAS	crRNA	TAGGGACTGCACAGTCAATG
FDPS	crRNA	AAGCGTGGACAGAGGAACCT
FNIP1	crRNA	CAACATGTCCACACTCTGAG
FZR1	crRNA	CCGCTCAGACCAGCCCACGG
G2E3	crRNA	GCCATTTCTTTAGTTCACGG
GABRE	crRNA	CCTGGCACGCTTACCAACTG
GALT	crRNA	GGCCATCCGAGCCAACGGAG
GBP1	crRNA	TCCTATGCTATTGTACACGA
GLTSCR1	crRNA	GAGCTGTCCACCTGTGTGGG
HNRNPA2B1	crRNA	TTTAGGAATCTGGAAAACCA
HNRNPAB	crRNA	CCAACACTGGACGGTCAAGA
HNRNPL	crRNA	AGGATGGGTCCACCAGTGGG
ICAM	crRNA	CAGTATTACTGCACACGTCA
IFNGR1	crRNA	TTTCTGATATCCAGTTTAGG
IFNGR2	crRNA	GGCCGACATCATGTCCATAG
ILF2	crRNA	AATTGAAGAAGTTCGACAGG
INTS8	crRNA	CTACTTATAAGGTCGGATGG
IRF1	crRNA	GAACTCCCTGCCAGATATCG
JAK1	crRNA	CCGGAAGTAGCCATCTACCA
JAK2	crRNA	CTGCCACTGCAATACCAACG
KDM1A	crRNA	TTTCTGAAACAGGATCGTGT
KLHDC3	crRNA	ACAGATAAGAGTCCATGTCA
L3MBTL3	crRNA	AGCAGTTGGTACCATCCAAG
LAMA2	crRNA	CCTCAAGTGATCATTCGAGG
LAMTOR1	crRNA	CCCCCTACCAAAGCTCTCAA
LAMTOR2	crRNA	AGTGTCCCCGTAACCAGAGT
LAMTOR3	crRNA	CTGTTACTATAACACCTACC
LAMTOR4	crRNA	TGAAGGGCACATTCATGCCG
LDB1	crRNA	GGAGTGTGACAATCTCTGGT
LGALS3BP	crRNA	GTCCCTGTACTGGAGCCACG
LIMCH1	crRNA	TAAATGGTAACTAATACCTG
LMBR1	crRNA	TCACTGTGAACATACGAGAA
LOH12CR1	crRNA	TTTGGTTAAACGAATCAAAG
LRRC8A	crRNA	GAAGAAGTTCCGGACCCATG
LTBR	crRNA	GAAGGTGCCTCCATATGCGT
LTK	crRNA	CTGGCAATAATAGGGATTGG
LXN	crRNA	TCAAAGACTTAAGTCCATGA
MAPK14	crRNA	CAAGGCGAGTAATACCTGTC
MAPKAP1	crRNA	TGACACGGGAATGTGTGAGA
MBNL1	crRNA	GTATGTCGAGAGTACCAACG
METTL13	crRNA	CTTGAGCGGTGACTATGTCA
MLLT1	crRNA	AAGAAGACCAAACCATCCCA
MLST8	crRNA	TATGTCTGGAATCTGACGGG
MPEG1	crRNA	GTCTAGAGAACAACCAGACG
NDST1	crRNA	CTGGACAAGATCATCAACGG
NLGN3	crRNA	GGACTTAGCGGATAATGACG
NPHS1	crRNA	AGGATCGTCACGTTAGTTGG
NPIPB9	crRNA	AGCTGTGAGGTAGAGCCAGT
NR4A1	crRNA	TACACCCGTGACCTCAACCA
OGFOD1	crRNA	CGTGACTGAACGGCGTCCTG
OR1N2	crRNA	GATCATCAGCTCGTTTACAT
OR2AT4	crRNA	GCTGTTATATGCCATCTGGG
OR56B4	crRNA	GATTACCAGGCATTCATGAG
PABPC4	crRNA	GATTCAAGTCTCGCAAAGAG
PBDC1	crRNA	TCCCGGTTCCGAGCAATTTC
PDAP1	crRNA	ACTGGATCTGGACGGGCCAA
PDIA6	crRNA	GATAAGCATCATTCCCTAGG
PDPK1	crRNA	GTTCTTCGAGTCCGTCACGT
PERM1	crRNA	CCTGTCAGATTGCGGCTCGG
PGP	crRNA	ATGAAGCGGCCGTTCTCAAG
PHF12	crRNA	GAATCACATCGAACATGTGG
PHLDA3	crRNA	TTCACGCTGGTGACCGAAGG
PIK3CA	crRNA	GTTCGAACAGGTATCTACCA
PIN1	crRNA	CATCACTAACGCCAGCCAGT
PNISR	crRNA	ACACTTACCGAGTCCAGTGA
PPAN-P2RY11	crRNA	CTGCCGACGACAAACTCAGT
PROX2	crRNA	AAGGTACTATTGGATCCACC
PRRG4	crRNA	GATCAAATCTATTATACAGA
PTPN7	crRNA	CATGCTCACTCAGCTCCGAG
PVR	crRNA	ATTGGTGCCCTCAAGCCAGG
PVRL4	crRNA	TGGGACACCACACAAGTCAG
RAB11A	crRNA	GAGTGATCTACGTCATCTCA
RAB3IP	crRNA	ACTATAACAGAGGCTTGCGA
RAET1E	crRNA	TCTGGGGTTTGATGTCACAA
RASGRP4	crRNA	ACCAGGCTCTTGGGACAACG
RBL1	crRNA	AATTTCGTGAACGTATAGAA
RFFL	crRNA	AGGCTGTAGCTCGAAACCGT
RFWD2	crRNA	TACCAATCTAGACAACTCAG
RHEB	crRNA	CTTCAACTTGTAGACACAGC
RHEBL1	crRNA	GGAAGGCTACGATCCTACAG
RICTOR	crRNA	GTGCCAAATAATTATCCATG
RNF38	crRNA	ACACAGCAATCACGATCGGT
RNF41	crRNA	GGGCGACCGTCACAACACTA
RPRD2	crRNA	GTAAACCCCAAAGAGTTGGA
RPS6	crRNA	GTCCGCCTGCTACTGAGTAA
RRAGA	crRNA	TTATTACCAGTCGTGTCTGG
RYR2	crRNA	GATTATCAATTACACCACAG
SAM68/KHDRBS1	crRNA	CCATGTGAGGCTTATGCTCT
SCAF8	crRNA	ATGTCGGGATTGTCGCACAA
SIRT6	crRNA	GGACCTGGCACTCGCCGATG
SKAP2	crRNA	GCTACACAAGTCATTACCTG
SLC23A2	crRNA	GTATGGAACCTTAAACCACG
SLC27A3	crRNA	GACGGTGTTCCAGTACATTG
SLC2A8	crRNA	CGGTCGTCGTGGGTGTCATC
SLC35B2	crRNA	TATAACCTGCCAGTAAGATG
SLC50A1	crRNA	CTCACCACGGAAGTCAAGTG
SLC7A8	crRNA	TGGAACAGTTGACCCATGTG
SMAD4	crRNA	GGATACGTGGACCCTTCTGG
SMARCD1	crRNA	TTTGTCCAGTTCAATCACCA
SP1	crRNA	TTACTACCAGTGGATCATCA
SP3	crRNA	CCCATCGGTTTGGTGCTCCT
SPPL3	crRNA	GAAACGTCCACAGCAACCAA
SRPK1	crRNA	CTTATGGAACGTGATACAGA
STAT1	crRNA	GACGTTGGAGATCACCACAA
STK40	crRNA	CCGCACCTGTGAAATCGTTG
STOML1	crRNA	AGATTGTGCCCACCTACGAG
STRIP1	crRNA	CAAGTACACGTCGATTGCAG
TAZ	crRNA	CCCTGTTGTGCACGGTCAGG
TBC1D21	crRNA	GAGTTACGTCTGCAACACGC
TCEAL1	crRNA	TTCGGAGGAGCAGTCCTCGG
TECPR2	crRNA	TCGCTCAACTCCACCGACAG
TGM1	crRNA	CATGCTAGTAGTGAACGGTG
TJP2	crRNA	AAAGATGGCAACCTTCACGA
TLR8	crRNA	AACTTATCGACTATCAACTT
TMEM130	crRNA	AGGTGGAGCCGGATGCCACG
TNFSF13B	crRNA	CAAACTCACTTTCAGTCCCG
TNPO1	crRNA	GTCCTCGATCGGTGAAAACG
TRAF3	crRNA	GCCCGAAGCAGACCGAGTGT
TRIB1	crRNA	GTTTCCCATTAAACACTACC
TRIM59	crRNA	CATTCTGAGAAAATGATCCA
TRPV5	crRNA	TGCCACCACGAAACTTAAGG
UBE2G2	crRNA	TTAACACTGAATCCTCCGGA
UBL7	crRNA	GGAGTCAGTCCCAGGCATTG
UBTFL1	crRNA	ATATATTCAGGATTTCCGGA
UPK1A	crRNA	CGAGAAGGGATCTCCAGTTG
USP10	crRNA	CTGAATTTATTCTCGGTTGT
UTP11L	crRNA	GACTCGGGTTAAACTCCAGG
WARS	crRNA	GCTCGTAAGGTCCCTCAAAG
WDR24	crRNA	CGGTGGCCCGTGTGAAGTGG
XAGE5	crRNA	GAAAGTCAGGATCATACACC
YWHAZ	crRNA	GGCTGAGCGATATGATGACA
ZBTB7A	crRNA	ATCATCGGACGCCCCAAAGG
ZMYM4	crRNA	ACTTGCCAATGATACTACAT
ZMYND8	crRNA	CACTTAGCGTGATAAACCCG
ZNF618	crRNA	CGAGCAAGGAACGATGACGG
ZNF737	crRNA	GACCATGAAGAAACATGAGA
